# SpatialFuser: a unified framework for integrative analysis of unpaired spatial multi-omics data

**DOI:** 10.1101/2025.09.14.676067

**Authors:** Wenhao Cai, Weizhong Li

## Abstract

Recent advances in spatial multi-omics technologies provide unprecedented opportunities to interpret molecular features in tissue microenvironments, but integrative analysis across heterogeneous datasets remains challenging. Here we present SpatialFuser, a deep learning framework for integrative analysis of unpaired spatial multi-omics data across epigenomics, transcriptomics, proteomics, and metabolomics. SpatialFuser consists of three coordinated modules: MCGATE, a Multi-head Collaborative Graph Attention auToEncoder that learns multi-scale spatial representations to decipher fine-grained spatial heterogeneity beyond predefined spatial neighbourhoods; an optional geometric pre-matching module that provides coarse initialization under tissue geometry mismatch; and an iterative matching–fusion module that couples geometry-constrained optimal transport matching with contrastive-learning-guided modality fusion for cross-slice alignment and integration. Systematic benchmarks demonstrate superior performance and reliability compared with existing state-of-the-art methods in spatial domain identification, cross-slice alignment, and multi-omics integration. Applications to real datasets illustrate that SpatialFuser resolves precise spatial molecular patterns, reveals developmental dynamics, and recovers complementary signals across modalities. Cross-resolution integration of weakly correlated modalities by our method further uncovers previously obscured biological variation. The generalizability and versatility of our framework enable customized analytical scenarios and potential extension for emerging omics.

**Highlights:**

- A unified deep learning framework for spatial multi-omics integrative data analysis
- Superior performance against state-of-the-art methods in spatial identification, alignment, and multi-omics integration
- Unprecedented cross-modality analysis scenarios to offer a holistic view of spatial multi-omics
- Comprehensive framework design with generalizability and versatility for customized scenarios and potential extension
