## Supplementary Table 1 for "SpatialFuser: a unified framework for integrative analysis of unpaired spatial multi-omics data"

### Sheet: Supplementary Table 1
Tutorial：https://liwz-lab.github.io/SpatialFuser/index.html
A. MCGATE
Parameter	Recommended setting	When to tune
MCGATE hidden layers by assay throughput	High-throughput transcriptomic assays: [512, 32]. Low-throughput or low-feature assays: [32] or [64, 32].	Tune when feature number, molecular count, spatial resolution, or assay sparsity differs substantially from the tutorial datasets.
Input features	Use assay-appropriate HVGs/SVGs or measured molecular panels. High-throughput transcriptomic examples commonly use about 3,000 selected genes/features.	Tune for targeted panels, low-feature imaging assays, or very sparse data.
Spatial neighbor number K	Tune per slice.	Tune for spot/cell density, capture resolution, and expected spatial domain granularity.
Adaptive adjacency expansion step	100 epochs.	Usually keep fixed; tune only if graph expansion is unstable or convergence is unusually slow.
Alpha for molecularly similar but spatially distant spots	Default alpha=0. Tune alpha per slice. Use nonzero alpha only when molecularly similar but spatially distant spots are expected or supported	Search alpha slice-by-slice when repeated molecular domains may appear in separated regions.
Attention heads	Tune per slice. Use heads=1 for large or memory-limited slices.	Tune when GPU memory is limiting, the graph is large, or multi-head gains are marginal.
MCGATE training epochs	Default 500 epochs.	Adjust for convergence, early stopping, or very large datasets.
MCGATE learning rate	Package default lr=4e-3.	Tune when reconstruction loss oscillates, converges slowly, or plateaus early.
B. Multi-slice / multi-assay integration and alignment
Parameter	Recommended setting	When to tune
Fusion hidden layers	[32, 32].	Keep fixed unless the fused embedding is underpowered for a very large or highly heterogeneous dataset.
Fusion training epochs	Default 500 epochs; tutorials use 200-500 epochs.	Increase if matching or reconstruction is still improving; reduce when convergence is rapid.
Fusion learning rate	Use a task-specific learning rate. Tutorial examples range from 1e-6 to 5e-3.	Tune if matching is unstable, embeddings collapse, or loss changes too slowly.
match_step_size	20 default	Tune if match pairs are updated too frequently or too rarely during training.
tau	0.1.	Tune only if contrastive matching is unstable.
epsilon	1.	Tune only if optimal-transport matching requires different regularization.
m_top_K	Package default 1. Tutorials commonly use 2 and 4.	Tune when one-to-one matching is too strict or local matching ambiguity is high.
roi_radius	Critical parameter. For same-slice or near co-registered multimodal data, start at 0.01-0.02. For larger slices, coarser alignment, or greater expected displacement, fine-tune around 0.1-0.3.	Tune to coordinate scale, tissue size, registration quality, and expected displacement.
beta_rec	Task-specific. Use stronger reconstruction weight, about 50-60, for weakly correlated multi-omics or cross-stage integration; use smaller values such as 1 for adjacent slices when geometry already constrains matching.	Tune if alignment overwrites modality-specific structure, or if reconstruction dominates matching.
beta_dir	Task-specific. Usually from 0.1 to 1	Tune when directional alignment is too weak, too rigid, or anatomically implausible.
