## Supplementary Table 2 for "SpatialFuser: a unified framework for integrative analysis of unpaired spatial multi-omics data"

### Sheet: Per-slice settings
DLPFC_section_id	selection_metric	alpha	learning_rate	seed	epochs	spatial_K	adaptive_adjacency_update_step	attention_heads	hidden_dimensions	SVGs	data_loader	num_workers	embedding_key	clustering_neighbors	Leiden_Louvain_resolution	Mclust_model	total_params	trainable_params	non_trainable_params	best_ARI
151507	Mclust ARI	0.4	4e-3	5	500	6	100	4	[512, 32]	3000	RandomNodeLoader	5	embedding	10	0.1	EEE	671302	662096	9206	0.589
151508	Mclust ARI	0.1	6e-3	5	500	6	100	4	[512, 32]	3000	RandomNodeLoader	5	embedding	10	0.1	EEE	671302	662096	9206	0.559
151509	Mclust ARI	0	3e-3	5	500	6	100	4	[512, 32]	3000	RandomNodeLoader	5	embedding	10	0.1	EEE	671302	662096	9206	0.567
151510	Mclust ARI	0.5	3e-3	5	500	6	100	4	[512, 32]	3000	RandomNodeLoader	5	embedding	10	0.1	EEE	671302	662096	9206	0.58
151669	Mclust ARI	0.2	7e-3	5	500	6	100	4	[512, 32]	3000	RandomNodeLoader	5	embedding	10	0.1	EEE	671302	662096	9206	0.533
151670	Mclust ARI	0.4	3e-3	5	500	6	100	4	[512, 32]	3000	RandomNodeLoader	5	embedding	10	0.1	EEE	671302	662096	9206	0.607
151671	Mclust ARI	0.3	7e-3	5	500	6	100	4	[512, 32]	3000	RandomNodeLoader	5	embedding	10	0.1	EEE	671302	662096	9206	0.809
151672	Mclust ARI	0	7e-3	5	500	6	100	4	[512, 32]	3000	RandomNodeLoader	5	embedding	10	0.1	EEE	671302	662096	9206	0.768
151673	Mclust ARI	0.1	5e-3	5	500	6	100	4	[512, 32]	3000	RandomNodeLoader	5	embedding	10	0.1	EEE	671302	662096	9206	0.623
151674	Mclust ARI	0.3	7e-3	5	500	6	100	4	[512, 32]	3000	RandomNodeLoader	5	embedding	10	0.1	EEE	671302	662096	9206	0.664
151675	Mclust ARI	0.4	5e-3	5	500	6	100	4	[512, 32]	3000	RandomNodeLoader	5	embedding	10	0.1	EEE	671302	662096	9206	0.625
151676	Mclust ARI	0.5	4e-3	5	500	6	100	4	[512, 32]	3000	RandomNodeLoader	5	embedding	10	0.1	EEE	671302	662096	9206	0.572

### Sheet: Main grid
param_index	alpha	learning_rate	seed	epochs	spatial_K	adaptive_adjacency_update_step	attention_heads	hidden_dimensions	SVGs	selection_scope	source_script
0	0	3e-3	5	500	6	100	4	[512, 32]	3000	main DLPFC grid; selected per slice by Mclust ARI	Integration/model/SpatialFuser/embedding_task/DLPFC/benchmark/SpatialFuser/findBestParam.py
1	0	4e-3	5	500	6	100	4	[512, 32]	3000	main DLPFC grid; selected per slice by Mclust ARI	Integration/model/SpatialFuser/embedding_task/DLPFC/benchmark/SpatialFuser/findBestParam.py
2	0	5e-3	5	500	6	100	4	[512, 32]	3000	main DLPFC grid; selected per slice by Mclust ARI	Integration/model/SpatialFuser/embedding_task/DLPFC/benchmark/SpatialFuser/findBestParam.py
3	0	6e-3	5	500	6	100	4	[512, 32]	3000	main DLPFC grid; selected per slice by Mclust ARI	Integration/model/SpatialFuser/embedding_task/DLPFC/benchmark/SpatialFuser/findBestParam.py
4	0	7e-3	5	500	6	100	4	[512, 32]	3000	main DLPFC grid; selected per slice by Mclust ARI	Integration/model/SpatialFuser/embedding_task/DLPFC/benchmark/SpatialFuser/findBestParam.py
5	0.1	3e-3	5	500	6	100	4	[512, 32]	3000	main DLPFC grid; selected per slice by Mclust ARI	Integration/model/SpatialFuser/embedding_task/DLPFC/benchmark/SpatialFuser/findBestParam.py
6	0.1	4e-3	5	500	6	100	4	[512, 32]	3000	main DLPFC grid; selected per slice by Mclust ARI	Integration/model/SpatialFuser/embedding_task/DLPFC/benchmark/SpatialFuser/findBestParam.py
7	0.1	5e-3	5	500	6	100	4	[512, 32]	3000	main DLPFC grid; selected per slice by Mclust ARI	Integration/model/SpatialFuser/embedding_task/DLPFC/benchmark/SpatialFuser/findBestParam.py
8	0.1	6e-3	5	500	6	100	4	[512, 32]	3000	main DLPFC grid; selected per slice by Mclust ARI	Integration/model/SpatialFuser/embedding_task/DLPFC/benchmark/SpatialFuser/findBestParam.py
9	0.1	7e-3	5	500	6	100	4	[512, 32]	3000	main DLPFC grid; selected per slice by Mclust ARI	Integration/model/SpatialFuser/embedding_task/DLPFC/benchmark/SpatialFuser/findBestParam.py
10	0.2	3e-3	5	500	6	100	4	[512, 32]	3000	main DLPFC grid; selected per slice by Mclust ARI	Integration/model/SpatialFuser/embedding_task/DLPFC/benchmark/SpatialFuser/findBestParam.py
11	0.2	4e-3	5	500	6	100	4	[512, 32]	3000	main DLPFC grid; selected per slice by Mclust ARI	Integration/model/SpatialFuser/embedding_task/DLPFC/benchmark/SpatialFuser/findBestParam.py
12	0.2	5e-3	5	500	6	100	4	[512, 32]	3000	main DLPFC grid; selected per slice by Mclust ARI	Integration/model/SpatialFuser/embedding_task/DLPFC/benchmark/SpatialFuser/findBestParam.py
13	0.2	6e-3	5	500	6	100	4	[512, 32]	3000	main DLPFC grid; selected per slice by Mclust ARI	Integration/model/SpatialFuser/embedding_task/DLPFC/benchmark/SpatialFuser/findBestParam.py
14	0.2	7e-3	5	500	6	100	4	[512, 32]	3000	main DLPFC grid; selected per slice by Mclust ARI	Integration/model/SpatialFuser/embedding_task/DLPFC/benchmark/SpatialFuser/findBestParam.py
15	0.3	3e-3	5	500	6	100	4	[512, 32]	3000	main DLPFC grid; selected per slice by Mclust ARI	Integration/model/SpatialFuser/embedding_task/DLPFC/benchmark/SpatialFuser/findBestParam.py
16	0.3	4e-3	5	500	6	100	4	[512, 32]	3000	main DLPFC grid; selected per slice by Mclust ARI	Integration/model/SpatialFuser/embedding_task/DLPFC/benchmark/SpatialFuser/findBestParam.py
17	0.3	5e-3	5	500	6	100	4	[512, 32]	3000	main DLPFC grid; selected per slice by Mclust ARI	Integration/model/SpatialFuser/embedding_task/DLPFC/benchmark/SpatialFuser/findBestParam.py
18	0.3	6e-3	5	500	6	100	4	[512, 32]	3000	main DLPFC grid; selected per slice by Mclust ARI	Integration/model/SpatialFuser/embedding_task/DLPFC/benchmark/SpatialFuser/findBestParam.py
19	0.3	7e-3	5	500	6	100	4	[512, 32]	3000	main DLPFC grid; selected per slice by Mclust ARI	Integration/model/SpatialFuser/embedding_task/DLPFC/benchmark/SpatialFuser/findBestParam.py
20	0.4	3e-3	5	500	6	100	4	[512, 32]	3000	main DLPFC grid; selected per slice by Mclust ARI	Integration/model/SpatialFuser/embedding_task/DLPFC/benchmark/SpatialFuser/findBestParam.py
21	0.4	4e-3	5	500	6	100	4	[512, 32]	3000	main DLPFC grid; selected per slice by Mclust ARI	Integration/model/SpatialFuser/embedding_task/DLPFC/benchmark/SpatialFuser/findBestParam.py
22	0.4	5e-3	5	500	6	100	4	[512, 32]	3000	main DLPFC grid; selected per slice by Mclust ARI	Integration/model/SpatialFuser/embedding_task/DLPFC/benchmark/SpatialFuser/findBestParam.py
23	0.4	6e-3	5	500	6	100	4	[512, 32]	3000	main DLPFC grid; selected per slice by Mclust ARI	Integration/model/SpatialFuser/embedding_task/DLPFC/benchmark/SpatialFuser/findBestParam.py
24	0.4	7e-3	5	500	6	100	4	[512, 32]	3000	main DLPFC grid; selected per slice by Mclust ARI	Integration/model/SpatialFuser/embedding_task/DLPFC/benchmark/SpatialFuser/findBestParam.py
25	0.5	3e-3	5	500	6	100	4	[512, 32]	3000	main DLPFC grid; selected per slice by Mclust ARI	Integration/model/SpatialFuser/embedding_task/DLPFC/benchmark/SpatialFuser/findBestParam.py
26	0.5	4e-3	5	500	6	100	4	[512, 32]	3000	main DLPFC grid; selected per slice by Mclust ARI	Integration/model/SpatialFuser/embedding_task/DLPFC/benchmark/SpatialFuser/findBestParam.py
27	0.5	5e-3	5	500	6	100	4	[512, 32]	3000	main DLPFC grid; selected per slice by Mclust ARI	Integration/model/SpatialFuser/embedding_task/DLPFC/benchmark/SpatialFuser/findBestParam.py
28	0.5	6e-3	5	500	6	100	4	[512, 32]	3000	main DLPFC grid; selected per slice by Mclust ARI	Integration/model/SpatialFuser/embedding_task/DLPFC/benchmark/SpatialFuser/findBestParam.py
29	0.5	7e-3	5	500	6	100	4	[512, 32]	3000	main DLPFC grid; selected per slice by Mclust ARI	Integration/model/SpatialFuser/embedding_task/DLPFC/benchmark/SpatialFuser/findBestParam.py

### Sheet: Robustness grids
experiment	slice_scope	varied_hyperparameters	fixed_hyperparameters	selection_rule	source_script
Main DLPFC benchmark grid	12 DLPFC sections	alpha=[0,0.1,0.2,0.3,0.4,0.5]; lr=[3e-3,4e-3,5e-3,6e-3,7e-3]	seed=5; epochs=500; K=6; step=100; heads=4; hidden=[512,32]; SVGs=3000	per-slice best Mclust ARI	Integration/model/SpatialFuser/embedding_task/DLPFC/benchmark/SpatialFuser/findBestParam.py
Local attention benchmark	12 DLPFC sections	alpha=[0]; lr=[1e-3,2e-3,3e-3,4e-3,5e-3,6e-3,7e-3,8e-3,9e-3]	epochs=500; K=6; step=100; heads=4; SVGs=3000	grid evaluation as implemented	Integration/model/SpatialFuser/embedding_task/DLPFC/benchmark/SpatialFuser/local_att/findBestParam.py
Architecture robustness	12 DLPFC sections	encoder_layers=[2,3]; middle_dims=[256,128] for 3-layer models; latent_dims=[64,48,32]; input_dim=512	seed=0; alpha=0; lr=5e-3; epochs=500; K=6; step=100; heads=4; SVGs=3000	architecture grid evaluation	Integration/model/SpatialFuser/embedding_task/DLPFC/benchmark/SpatialFuser/structure_bench/findBestParam.py
Attention head benchmark: 1 head	12 DLPFC sections	heads=1; alpha=[0,0.1,0.2,0.3,0.4,0.5]; lr=[5e-5,7e-5,1e-4,3e-4,5e-4,7e-4,1e-3]	epochs=500; K=6; step=100; hidden=[512,32]; SVGs=3000	per-slice grid evaluation	Integration/model/SpatialFuser/embedding_task/DLPFC/benchmark/SpatialFuser/heads_bench/head1/findBestParam.py
Attention head benchmark: 2 heads	12 DLPFC sections	heads=2; alpha=[0,0.1,0.2,0.3,0.4,0.5]; lr=[5e-4,8e-4,1e-3,3e-3]	epochs=500; K=6; step=100; hidden=[512,32]; SVGs=3000	per-slice grid evaluation	Integration/model/SpatialFuser/embedding_task/DLPFC/benchmark/SpatialFuser/heads_bench/head2/findBestParam.py
Attention head benchmark: 4 heads	12 DLPFC sections	heads=4; alpha=[0,0.1,0.2,0.3,0.4,0.5]; lr=[3e-3,4e-3,5e-3,6e-3,7e-3]	epochs=500; K=6; step=100; hidden=[512,32]; SVGs=3000	per-slice grid evaluation	Integration/model/SpatialFuser/embedding_task/DLPFC/benchmark/SpatialFuser/heads_bench/head4/findBestParam.py
Attention head benchmark: 8 heads	12 DLPFC sections	heads=8; alpha=[0,0.1,0.2,0.3,0.4,0.5]; lr=[1e-4,3e-4,5e-4,7e-4,1e-3,3e-3,5e-3,7e-3]	epochs=500; K=6; step=100; hidden=[512,32]; SVGs=3000	per-slice grid evaluation	Integration/model/SpatialFuser/embedding_task/DLPFC/benchmark/SpatialFuser/heads_bench/head8/findBestParam.py
Seed robustness	12 DLPFC sections	seed=[0,1,2,3,4,5,6,7,8,9]; alpha=[0,0.1,0.2,0.3,0.4,0.5]; lr=[3e-3,4e-3,5e-3,6e-3,7e-3]	epochs=500; K=6; step=100; heads=4; hidden=[512,32]; SVGs=3000	per-seed grid evaluation	Integration/model/SpatialFuser/embedding_task/DLPFC/benchmark/SpatialFuser/seeds_bench/seeds_{0..9}_done/findBestParam.py

### Sheet: Notes
field	value
table_title	Supplementary Table 2. Hyperparameter settings of SpatialFuser for the DLPFC benchmark
selection_basis	Per-slice settings use the Mclust ARI best index from SpatialFuser/result/mclust_best_scores.csv. Other metric-specific best indexes are reported in separate columns because they may point to different grid entries.
slice_order	0:151507, 1:151508, 2:151509, 3:151510, 4:151669, 5:151670, 6:151671, 7:151672, 8:151673, 9:151674, 10:151675, 11:151676
manuscript_context	DLPFC benchmark over 12 sections; clustering evaluated with Leiden, Louvain, and Mclust using Region as ground truth.
generated_on	2026-06-15 03:38:44 UTC
