## Supplementary Table 3 for "SpatialFuser: a unified framework for integrative analysis of unpaired spatial multi-omics data"

### Sheet: Per-section settings
Method	DLPFC section ID	Tuning strategy	Selected learning rate	Alpha / regularization setting	Spatial graph setting	Feature selection / dimensionality reduction	Normalization and transformation	Training setting	Clustering / refinement setting	Other fixed settings
SpaGCN	151507	Learning rate selected per section from grid search	3e-2	p=0.5; histology alpha=1; beta=49	Histology-aware adjacency from Visium array coordinates and high-resolution image; spatial refinement with hexagon neighborhood	Gene prefiltering with min_cells=3; special genes filtered	Total-count normalization to 1e4 followed by log1p transformation	SpaGCN trained for up to 200 epochs with tolerance 5e-3	Initialization by Mclust for final reported setting; number of clusters=7; resolution searched during SpaGCN initialization	Search for l over [0.01, 1000] with tolerance 0.01; random seeds set to 100
SpaGCN	151508	Learning rate selected per section from grid search	1e-2	p=0.5; histology alpha=1; beta=49	Histology-aware adjacency from Visium array coordinates and high-resolution image; spatial refinement with hexagon neighborhood	Gene prefiltering with min_cells=3; special genes filtered	Total-count normalization to 1e4 followed by log1p transformation	SpaGCN trained for up to 200 epochs with tolerance 5e-3	Initialization by Mclust for final reported setting; number of clusters=7; resolution searched during SpaGCN initialization	Search for l over [0.01, 1000] with tolerance 0.01; random seeds set to 100
SpaGCN	151509	Learning rate selected per section from grid search	1e-2	p=0.5; histology alpha=1; beta=49	Histology-aware adjacency from Visium array coordinates and high-resolution image; spatial refinement with hexagon neighborhood	Gene prefiltering with min_cells=3; special genes filtered	Total-count normalization to 1e4 followed by log1p transformation	SpaGCN trained for up to 200 epochs with tolerance 5e-3	Initialization by Mclust for final reported setting; number of clusters=7; resolution searched during SpaGCN initialization	Search for l over [0.01, 1000] with tolerance 0.01; random seeds set to 100
SpaGCN	151510	Learning rate selected per section from grid search	1e-2	p=0.5; histology alpha=1; beta=49	Histology-aware adjacency from Visium array coordinates and high-resolution image; spatial refinement with hexagon neighborhood	Gene prefiltering with min_cells=3; special genes filtered	Total-count normalization to 1e4 followed by log1p transformation	SpaGCN trained for up to 200 epochs with tolerance 5e-3	Initialization by Mclust for final reported setting; number of clusters=7; resolution searched during SpaGCN initialization	Search for l over [0.01, 1000] with tolerance 0.01; random seeds set to 100
SpaGCN	151669	Learning rate selected per section from grid search	1e-2	p=0.5; histology alpha=1; beta=49	Histology-aware adjacency from Visium array coordinates and high-resolution image; spatial refinement with hexagon neighborhood	Gene prefiltering with min_cells=3; special genes filtered	Total-count normalization to 1e4 followed by log1p transformation	SpaGCN trained for up to 200 epochs with tolerance 5e-3	Initialization by Mclust for final reported setting; number of clusters=7; resolution searched during SpaGCN initialization	Search for l over [0.01, 1000] with tolerance 0.01; random seeds set to 100
SpaGCN	151670	Learning rate selected per section from grid search	7e-2	p=0.5; histology alpha=1; beta=49	Histology-aware adjacency from Visium array coordinates and high-resolution image; spatial refinement with hexagon neighborhood	Gene prefiltering with min_cells=3; special genes filtered	Total-count normalization to 1e4 followed by log1p transformation	SpaGCN trained for up to 200 epochs with tolerance 5e-3	Initialization by Mclust for final reported setting; number of clusters=7; resolution searched during SpaGCN initialization	Search for l over [0.01, 1000] with tolerance 0.01; random seeds set to 100
SpaGCN	151671	Learning rate selected per section from grid search	5e-2	p=0.5; histology alpha=1; beta=49	Histology-aware adjacency from Visium array coordinates and high-resolution image; spatial refinement with hexagon neighborhood	Gene prefiltering with min_cells=3; special genes filtered	Total-count normalization to 1e4 followed by log1p transformation	SpaGCN trained for up to 200 epochs with tolerance 5e-3	Initialization by Mclust for final reported setting; number of clusters=7; resolution searched during SpaGCN initialization	Search for l over [0.01, 1000] with tolerance 0.01; random seeds set to 100
SpaGCN	151672	Learning rate selected per section from grid search	9e-2	p=0.5; histology alpha=1; beta=49	Histology-aware adjacency from Visium array coordinates and high-resolution image; spatial refinement with hexagon neighborhood	Gene prefiltering with min_cells=3; special genes filtered	Total-count normalization to 1e4 followed by log1p transformation	SpaGCN trained for up to 200 epochs with tolerance 5e-3	Initialization by Mclust for final reported setting; number of clusters=7; resolution searched during SpaGCN initialization	Search for l over [0.01, 1000] with tolerance 0.01; random seeds set to 100
SpaGCN	151673	Learning rate selected per section from grid search	1e-2	p=0.5; histology alpha=1; beta=49	Histology-aware adjacency from Visium array coordinates and high-resolution image; spatial refinement with hexagon neighborhood	Gene prefiltering with min_cells=3; special genes filtered	Total-count normalization to 1e4 followed by log1p transformation	SpaGCN trained for up to 200 epochs with tolerance 5e-3	Initialization by Mclust for final reported setting; number of clusters=7; resolution searched during SpaGCN initialization	Search for l over [0.01, 1000] with tolerance 0.01; random seeds set to 100
SpaGCN	151674	Learning rate selected per section from grid search	1e-2	p=0.5; histology alpha=1; beta=49	Histology-aware adjacency from Visium array coordinates and high-resolution image; spatial refinement with hexagon neighborhood	Gene prefiltering with min_cells=3; special genes filtered	Total-count normalization to 1e4 followed by log1p transformation	SpaGCN trained for up to 200 epochs with tolerance 5e-3	Initialization by Mclust for final reported setting; number of clusters=7; resolution searched during SpaGCN initialization	Search for l over [0.01, 1000] with tolerance 0.01; random seeds set to 100
SpaGCN	151675	Learning rate selected per section from grid search	9e-2	p=0.5; histology alpha=1; beta=49	Histology-aware adjacency from Visium array coordinates and high-resolution image; spatial refinement with hexagon neighborhood	Gene prefiltering with min_cells=3; special genes filtered	Total-count normalization to 1e4 followed by log1p transformation	SpaGCN trained for up to 200 epochs with tolerance 5e-3	Initialization by Mclust for final reported setting; number of clusters=7; resolution searched during SpaGCN initialization	Search for l over [0.01, 1000] with tolerance 0.01; random seeds set to 100
SpaGCN	151676	Learning rate selected per section from grid search	5e-2	p=0.5; histology alpha=1; beta=49	Histology-aware adjacency from Visium array coordinates and high-resolution image; spatial refinement with hexagon neighborhood	Gene prefiltering with min_cells=3; special genes filtered	Total-count normalization to 1e4 followed by log1p transformation	SpaGCN trained for up to 200 epochs with tolerance 5e-3	Initialization by Mclust for final reported setting; number of clusters=7; resolution searched during SpaGCN initialization	Search for l over [0.01, 1000] with tolerance 0.01; random seeds set to 100
STAGATE	151507	Alpha chosen from preliminary sweep; final benchmark used common alpha=0.6	Not tuned	alpha=0.6 (tuned)	K-nearest-neighbor spatial graph with k=6	Highly variable genes selected with seurat_v3; n_top_genes=3000	Total-count normalization to 1e4 followed by log1p transformation	STAGATE trained for 500 epochs	Embedding clustered with Mclust model EEE; Leiden/Louvain evaluated at resolution 0.1	Embedding key: STAGATE; neighbor graph for clustering uses 10 neighbors
STAGATE	151508	Alpha chosen from preliminary sweep; final benchmark used common alpha=0.6	Not tuned	alpha=0.6 (tuned)	K-nearest-neighbor spatial graph with k=6	Highly variable genes selected with seurat_v3; n_top_genes=3000	Total-count normalization to 1e4 followed by log1p transformation	STAGATE trained for 500 epochs	Embedding clustered with Mclust model EEE; Leiden/Louvain evaluated at resolution 0.1	Embedding key: STAGATE; neighbor graph for clustering uses 10 neighbors
STAGATE	151509	Alpha chosen from preliminary sweep; final benchmark used common alpha=0.6	Not tuned	alpha=0.6 (tuned)	K-nearest-neighbor spatial graph with k=6	Highly variable genes selected with seurat_v3; n_top_genes=3000	Total-count normalization to 1e4 followed by log1p transformation	STAGATE trained for 500 epochs	Embedding clustered with Mclust model EEE; Leiden/Louvain evaluated at resolution 0.1	Embedding key: STAGATE; neighbor graph for clustering uses 10 neighbors
STAGATE	151510	Alpha chosen from preliminary sweep; final benchmark used common alpha=0.6	Not tuned	alpha=0.6 (tuned)	K-nearest-neighbor spatial graph with k=6	Highly variable genes selected with seurat_v3; n_top_genes=3000	Total-count normalization to 1e4 followed by log1p transformation	STAGATE trained for 500 epochs	Embedding clustered with Mclust model EEE; Leiden/Louvain evaluated at resolution 0.1	Embedding key: STAGATE; neighbor graph for clustering uses 10 neighbors
STAGATE	151669	Alpha chosen from preliminary sweep; final benchmark used common alpha=0.6	Not tuned	alpha=0.6 (tuned)	K-nearest-neighbor spatial graph with k=6	Highly variable genes selected with seurat_v3; n_top_genes=3000	Total-count normalization to 1e4 followed by log1p transformation	STAGATE trained for 500 epochs	Embedding clustered with Mclust model EEE; Leiden/Louvain evaluated at resolution 0.1	Embedding key: STAGATE; neighbor graph for clustering uses 10 neighbors
STAGATE	151670	Alpha chosen from preliminary sweep; final benchmark used common alpha=0.6	Not tuned	alpha=0.6 (tuned)	K-nearest-neighbor spatial graph with k=6	Highly variable genes selected with seurat_v3; n_top_genes=3000	Total-count normalization to 1e4 followed by log1p transformation	STAGATE trained for 500 epochs	Embedding clustered with Mclust model EEE; Leiden/Louvain evaluated at resolution 0.1	Embedding key: STAGATE; neighbor graph for clustering uses 10 neighbors
STAGATE	151671	Alpha chosen from preliminary sweep; final benchmark used common alpha=0.6	Not tuned	alpha=0.6 (tuned)	K-nearest-neighbor spatial graph with k=6	Highly variable genes selected with seurat_v3; n_top_genes=3000	Total-count normalization to 1e4 followed by log1p transformation	STAGATE trained for 500 epochs	Embedding clustered with Mclust model EEE; Leiden/Louvain evaluated at resolution 0.1	Embedding key: STAGATE; neighbor graph for clustering uses 10 neighbors
STAGATE	151672	Alpha chosen from preliminary sweep; final benchmark used common alpha=0.6	Not tuned	alpha=0.6 (tuned)	K-nearest-neighbor spatial graph with k=6	Highly variable genes selected with seurat_v3; n_top_genes=3000	Total-count normalization to 1e4 followed by log1p transformation	STAGATE trained for 500 epochs	Embedding clustered with Mclust model EEE; Leiden/Louvain evaluated at resolution 0.1	Embedding key: STAGATE; neighbor graph for clustering uses 10 neighbors
STAGATE	151673	Alpha chosen from preliminary sweep; final benchmark used common alpha=0.6	Not tuned	alpha=0.6 (tuned)	K-nearest-neighbor spatial graph with k=6	Highly variable genes selected with seurat_v3; n_top_genes=3000	Total-count normalization to 1e4 followed by log1p transformation	STAGATE trained for 500 epochs	Embedding clustered with Mclust model EEE; Leiden/Louvain evaluated at resolution 0.1	Embedding key: STAGATE; neighbor graph for clustering uses 10 neighbors
STAGATE	151674	Alpha chosen from preliminary sweep; final benchmark used common alpha=0.6	Not tuned	alpha=0.6 (tuned)	K-nearest-neighbor spatial graph with k=6	Highly variable genes selected with seurat_v3; n_top_genes=3000	Total-count normalization to 1e4 followed by log1p transformation	STAGATE trained for 500 epochs	Embedding clustered with Mclust model EEE; Leiden/Louvain evaluated at resolution 0.1	Embedding key: STAGATE; neighbor graph for clustering uses 10 neighbors
STAGATE	151675	Alpha chosen from preliminary sweep; final benchmark used common alpha=0.6	Not tuned	alpha=0.6 (tuned)	K-nearest-neighbor spatial graph with k=6	Highly variable genes selected with seurat_v3; n_top_genes=3000	Total-count normalization to 1e4 followed by log1p transformation	STAGATE trained for 500 epochs	Embedding clustered with Mclust model EEE; Leiden/Louvain evaluated at resolution 0.1	Embedding key: STAGATE; neighbor graph for clustering uses 10 neighbors
STAGATE	151676	Alpha chosen from preliminary sweep; final benchmark used common alpha=0.6	Not tuned	alpha=0.6 (tuned)	K-nearest-neighbor spatial graph with k=6	Highly variable genes selected with seurat_v3; n_top_genes=3000	Total-count normalization to 1e4 followed by log1p transformation	STAGATE trained for 500 epochs	Embedding clustered with Mclust model EEE; Leiden/Louvain evaluated at resolution 0.1	Embedding key: STAGATE; neighbor graph for clustering uses 10 neighbors
SEDR	151507	Fixed tutorial-style setting across sections	Not tuned	Not applicable	SEDR spatial graph constructed with k=12	Genes filtered with min_cells=50 and min_counts=10; highly variable genes selected with seurat_v3 using count layer; n_top_genes=2000; PCA with 200 components	Total-count normalization to 1e6 followed by scaling	SEDR clustering mode with DEC enabled; train_with_dec(N=1)	Embedding clustered with Mclust model EEE; Leiden/Louvain evaluated at resolution 0.1	PCA random_state=42; embedding key: SEDR; neighbor graph for clustering uses 10 neighbors
SEDR	151508	Fixed tutorial-style setting across sections	Not tuned	Not applicable	SEDR spatial graph constructed with k=12	Genes filtered with min_cells=50 and min_counts=10; highly variable genes selected with seurat_v3 using count layer; n_top_genes=2000; PCA with 200 components	Total-count normalization to 1e6 followed by scaling	SEDR clustering mode with DEC enabled; train_with_dec(N=1)	Embedding clustered with Mclust model EEE; Leiden/Louvain evaluated at resolution 0.1	PCA random_state=42; embedding key: SEDR; neighbor graph for clustering uses 10 neighbors
SEDR	151509	Fixed tutorial-style setting across sections	Not tuned	Not applicable	SEDR spatial graph constructed with k=12	Genes filtered with min_cells=50 and min_counts=10; highly variable genes selected with seurat_v3 using count layer; n_top_genes=2000; PCA with 200 components	Total-count normalization to 1e6 followed by scaling	SEDR clustering mode with DEC enabled; train_with_dec(N=1)	Embedding clustered with Mclust model EEE; Leiden/Louvain evaluated at resolution 0.1	PCA random_state=42; embedding key: SEDR; neighbor graph for clustering uses 10 neighbors
SEDR	151510	Fixed tutorial-style setting across sections	Not tuned	Not applicable	SEDR spatial graph constructed with k=12	Genes filtered with min_cells=50 and min_counts=10; highly variable genes selected with seurat_v3 using count layer; n_top_genes=2000; PCA with 200 components	Total-count normalization to 1e6 followed by scaling	SEDR clustering mode with DEC enabled; train_with_dec(N=1)	Embedding clustered with Mclust model EEE; Leiden/Louvain evaluated at resolution 0.1	PCA random_state=42; embedding key: SEDR; neighbor graph for clustering uses 10 neighbors
SEDR	151669	Fixed tutorial-style setting across sections	Not tuned	Not applicable	SEDR spatial graph constructed with k=12	Genes filtered with min_cells=50 and min_counts=10; highly variable genes selected with seurat_v3 using count layer; n_top_genes=2000; PCA with 200 components	Total-count normalization to 1e6 followed by scaling	SEDR clustering mode with DEC enabled; train_with_dec(N=1)	Embedding clustered with Mclust model EEE; Leiden/Louvain evaluated at resolution 0.1	PCA random_state=42; embedding key: SEDR; neighbor graph for clustering uses 10 neighbors
SEDR	151670	Fixed tutorial-style setting across sections	Not tuned	Not applicable	SEDR spatial graph constructed with k=12	Genes filtered with min_cells=50 and min_counts=10; highly variable genes selected with seurat_v3 using count layer; n_top_genes=2000; PCA with 200 components	Total-count normalization to 1e6 followed by scaling	SEDR clustering mode with DEC enabled; train_with_dec(N=1)	Embedding clustered with Mclust model EEE; Leiden/Louvain evaluated at resolution 0.1	PCA random_state=42; embedding key: SEDR; neighbor graph for clustering uses 10 neighbors
SEDR	151671	Fixed tutorial-style setting across sections	Not tuned	Not applicable	SEDR spatial graph constructed with k=12	Genes filtered with min_cells=50 and min_counts=10; highly variable genes selected with seurat_v3 using count layer; n_top_genes=2000; PCA with 200 components	Total-count normalization to 1e6 followed by scaling	SEDR clustering mode with DEC enabled; train_with_dec(N=1)	Embedding clustered with Mclust model EEE; Leiden/Louvain evaluated at resolution 0.1	PCA random_state=42; embedding key: SEDR; neighbor graph for clustering uses 10 neighbors
SEDR	151672	Fixed tutorial-style setting across sections	Not tuned	Not applicable	SEDR spatial graph constructed with k=12	Genes filtered with min_cells=50 and min_counts=10; highly variable genes selected with seurat_v3 using count layer; n_top_genes=2000; PCA with 200 components	Total-count normalization to 1e6 followed by scaling	SEDR clustering mode with DEC enabled; train_with_dec(N=1)	Embedding clustered with Mclust model EEE; Leiden/Louvain evaluated at resolution 0.1	PCA random_state=42; embedding key: SEDR; neighbor graph for clustering uses 10 neighbors
SEDR	151673	Fixed tutorial-style setting across sections	Not tuned	Not applicable	SEDR spatial graph constructed with k=12	Genes filtered with min_cells=50 and min_counts=10; highly variable genes selected with seurat_v3 using count layer; n_top_genes=2000; PCA with 200 components	Total-count normalization to 1e6 followed by scaling	SEDR clustering mode with DEC enabled; train_with_dec(N=1)	Embedding clustered with Mclust model EEE; Leiden/Louvain evaluated at resolution 0.1	PCA random_state=42; embedding key: SEDR; neighbor graph for clustering uses 10 neighbors
SEDR	151674	Fixed tutorial-style setting across sections	Not tuned	Not applicable	SEDR spatial graph constructed with k=12	Genes filtered with min_cells=50 and min_counts=10; highly variable genes selected with seurat_v3 using count layer; n_top_genes=2000; PCA with 200 components	Total-count normalization to 1e6 followed by scaling	SEDR clustering mode with DEC enabled; train_with_dec(N=1)	Embedding clustered with Mclust model EEE; Leiden/Louvain evaluated at resolution 0.1	PCA random_state=42; embedding key: SEDR; neighbor graph for clustering uses 10 neighbors
SEDR	151675	Fixed tutorial-style setting across sections	Not tuned	Not applicable	SEDR spatial graph constructed with k=12	Genes filtered with min_cells=50 and min_counts=10; highly variable genes selected with seurat_v3 using count layer; n_top_genes=2000; PCA with 200 components	Total-count normalization to 1e6 followed by scaling	SEDR clustering mode with DEC enabled; train_with_dec(N=1)	Embedding clustered with Mclust model EEE; Leiden/Louvain evaluated at resolution 0.1	PCA random_state=42; embedding key: SEDR; neighbor graph for clustering uses 10 neighbors
SEDR	151676	Fixed tutorial-style setting across sections	Not tuned	Not applicable	SEDR spatial graph constructed with k=12	Genes filtered with min_cells=50 and min_counts=10; highly variable genes selected with seurat_v3 using count layer; n_top_genes=2000; PCA with 200 components	Total-count normalization to 1e6 followed by scaling	SEDR clustering mode with DEC enabled; train_with_dec(N=1)	Embedding clustered with Mclust model EEE; Leiden/Louvain evaluated at resolution 0.1	PCA random_state=42; embedding key: SEDR; neighbor graph for clustering uses 10 neighbors
STAligner	151507	Learning rate selected per section from grid search	8e-4	Not applicable	Spatial network constructed with radial cutoff=150; edge list generated from spatial adjacency	Highly variable genes selected with seurat_v3; n_top_genes=3000	Total-count normalization to 1e4 followed by log1p transformation	Hidden dimensions [512, 30]; trained for 500 epochs; knn_neigh=50	Embedding clustered with Mclust model EEE; Leiden/Louvain evaluated at resolution 0.1	Embedding key: STAligner; neighbor graph for clustering uses 10 neighbors
STAligner	151508	Learning rate selected per section from grid search	3e-3	Not applicable	Spatial network constructed with radial cutoff=150; edge list generated from spatial adjacency	Highly variable genes selected with seurat_v3; n_top_genes=3000	Total-count normalization to 1e4 followed by log1p transformation	Hidden dimensions [512, 30]; trained for 500 epochs; knn_neigh=50	Embedding clustered with Mclust model EEE; Leiden/Louvain evaluated at resolution 0.1	Embedding key: STAligner; neighbor graph for clustering uses 10 neighbors
STAligner	151509	Learning rate selected per section from grid search	1e-3	Not applicable	Spatial network constructed with radial cutoff=150; edge list generated from spatial adjacency	Highly variable genes selected with seurat_v3; n_top_genes=3000	Total-count normalization to 1e4 followed by log1p transformation	Hidden dimensions [512, 30]; trained for 500 epochs; knn_neigh=50	Embedding clustered with Mclust model EEE; Leiden/Louvain evaluated at resolution 0.1	Embedding key: STAligner; neighbor graph for clustering uses 10 neighbors
STAligner	151510	Learning rate selected per section from grid search	1e-3	Not applicable	Spatial network constructed with radial cutoff=150; edge list generated from spatial adjacency	Highly variable genes selected with seurat_v3; n_top_genes=3000	Total-count normalization to 1e4 followed by log1p transformation	Hidden dimensions [512, 30]; trained for 500 epochs; knn_neigh=50	Embedding clustered with Mclust model EEE; Leiden/Louvain evaluated at resolution 0.1	Embedding key: STAligner; neighbor graph for clustering uses 10 neighbors
STAligner	151669	Learning rate selected per section from grid search	3e-3	Not applicable	Spatial network constructed with radial cutoff=150; edge list generated from spatial adjacency	Highly variable genes selected with seurat_v3; n_top_genes=3000	Total-count normalization to 1e4 followed by log1p transformation	Hidden dimensions [512, 30]; trained for 500 epochs; knn_neigh=50	Embedding clustered with Mclust model EEE; Leiden/Louvain evaluated at resolution 0.1	Embedding key: STAligner; neighbor graph for clustering uses 10 neighbors
STAligner	151670	Learning rate selected per section from grid search	6e-4	Not applicable	Spatial network constructed with radial cutoff=150; edge list generated from spatial adjacency	Highly variable genes selected with seurat_v3; n_top_genes=3000	Total-count normalization to 1e4 followed by log1p transformation	Hidden dimensions [512, 30]; trained for 500 epochs; knn_neigh=50	Embedding clustered with Mclust model EEE; Leiden/Louvain evaluated at resolution 0.1	Embedding key: STAligner; neighbor graph for clustering uses 10 neighbors
STAligner	151671	Learning rate selected per section from grid search	8e-4	Not applicable	Spatial network constructed with radial cutoff=150; edge list generated from spatial adjacency	Highly variable genes selected with seurat_v3; n_top_genes=3000	Total-count normalization to 1e4 followed by log1p transformation	Hidden dimensions [512, 30]; trained for 500 epochs; knn_neigh=50	Embedding clustered with Mclust model EEE; Leiden/Louvain evaluated at resolution 0.1	Embedding key: STAligner; neighbor graph for clustering uses 10 neighbors
STAligner	151672	Learning rate selected per section from grid search	6e-4	Not applicable	Spatial network constructed with radial cutoff=150; edge list generated from spatial adjacency	Highly variable genes selected with seurat_v3; n_top_genes=3000	Total-count normalization to 1e4 followed by log1p transformation	Hidden dimensions [512, 30]; trained for 500 epochs; knn_neigh=50	Embedding clustered with Mclust model EEE; Leiden/Louvain evaluated at resolution 0.1	Embedding key: STAligner; neighbor graph for clustering uses 10 neighbors
STAligner	151673	Learning rate selected per section from grid search	6e-4	Not applicable	Spatial network constructed with radial cutoff=150; edge list generated from spatial adjacency	Highly variable genes selected with seurat_v3; n_top_genes=3000	Total-count normalization to 1e4 followed by log1p transformation	Hidden dimensions [512, 30]; trained for 500 epochs; knn_neigh=50	Embedding clustered with Mclust model EEE; Leiden/Louvain evaluated at resolution 0.1	Embedding key: STAligner; neighbor graph for clustering uses 10 neighbors
STAligner	151674	Learning rate selected per section from grid search	1e-3	Not applicable	Spatial network constructed with radial cutoff=150; edge list generated from spatial adjacency	Highly variable genes selected with seurat_v3; n_top_genes=3000	Total-count normalization to 1e4 followed by log1p transformation	Hidden dimensions [512, 30]; trained for 500 epochs; knn_neigh=50	Embedding clustered with Mclust model EEE; Leiden/Louvain evaluated at resolution 0.1	Embedding key: STAligner; neighbor graph for clustering uses 10 neighbors
STAligner	151675	Learning rate selected per section from grid search	6e-4	Not applicable	Spatial network constructed with radial cutoff=150; edge list generated from spatial adjacency	Highly variable genes selected with seurat_v3; n_top_genes=3000	Total-count normalization to 1e4 followed by log1p transformation	Hidden dimensions [512, 30]; trained for 500 epochs; knn_neigh=50	Embedding clustered with Mclust model EEE; Leiden/Louvain evaluated at resolution 0.1	Embedding key: STAligner; neighbor graph for clustering uses 10 neighbors
STAligner	151676	Learning rate selected per section from grid search	3e-3	Not applicable	Spatial network constructed with radial cutoff=150; edge list generated from spatial adjacency	Highly variable genes selected with seurat_v3; n_top_genes=3000	Total-count normalization to 1e4 followed by log1p transformation	Hidden dimensions [512, 30]; trained for 500 epochs; knn_neigh=50	Embedding clustered with Mclust model EEE; Leiden/Louvain evaluated at resolution 0.1	Embedding key: STAligner; neighbor graph for clustering uses 10 neighbors

### Sheet: Search spaces
Method	Searched hyperparameter	Searched values	Selection granularity	Fixed settings held constant during selection
SpaGCN	learning rate	1e-2, 3e-2, 5e-2, 7e-2, 9e-2	Per DLPFC section	p=0.5; histology alpha=1; beta=49; n_clusters=7; maximum training epochs=200; seeds=100
STAGATE	alpha	0.0, 0.1, 0.2, 0.3, 0.4, 0.5, 0.6, 0.7, 0.8, 0.9, 1.0; final setting alpha=0.6	Preliminary per-section alpha sweep summarized as a common final setting	KNN spatial graph k=6; n_top_genes=3000; normalization target_sum=1e4; epochs=500
SEDR	none	Fixed tutorial-style setting	Same setting for all DLPFC sections	min_cells=50; min_counts=10; normalization target_sum=1e6; n_top_genes=2000; PCA components=200; graph k=12; DEC training enabled
STAligner	learning rate	6e-4, 8e-4, 1e-3, 3e-3, 5e-3	Per DLPFC section	radial cutoff=150; n_top_genes=3000; hidden dimensions [512, 30]; epochs=500; knn_neigh=50

### Sheet: Method details
Method	Preprocessing	Spatial graph	Representation learning	Final clustering / evaluation
SpaGCN	Gene prefiltering, special-gene filtering, total-count normalization to 1e4, log1p transformation	Histology-aware adjacency with beta=49 and alpha=1; l searched for p=0.5	SpaGCN trained with selected learning rate, max_epochs=200, tolerance=5e-3	Mclust initialization for the reported setting; post-hoc spatial refinement with hexagon neighborhood
STAGATE	seurat_v3 highly variable genes, n_top_genes=3000; total-count normalization to 1e4; log1p transformation	KNN spatial graph with k=6	STAGATE trained with alpha=0.6 for 500 epochs	Mclust model EEE; Leiden/Louvain resolution=0.1
SEDR	Gene filtering, total-count normalization to 1e6, seurat_v3 highly variable genes on count layer, scaling, PCA to 200 components	SEDR graph construction with k=12	SEDR clustering mode with DEC training enabled, train_with_dec(N=1)	Mclust model EEE; Leiden/Louvain resolution=0.1
STAligner	seurat_v3 highly variable genes, n_top_genes=3000; total-count normalization to 1e4; log1p transformation	Spatial network with radial cutoff=150	STAligner hidden dimensions [512, 30], selected learning rate, 500 epochs, knn_neigh=50	Mclust model EEE; Leiden/Louvain resolution=0.1
